# Multi-omic profiling of primary mouse neutrophils reveals a pattern of sex and age-related functional regulation

**DOI:** 10.1101/2020.07.06.190595

**Authors:** Ryan Lu, Shalina Taylor, Kévin Contrepois, Mathew Ellenberger, Nirmal K. Sampathkumar, Bérénice A. Benayoun

**Affiliations:** Leonard Davis School of Gerontology, University of Southern California, Los Angeles, CA 90089, USA; Graduate program in the Biology of Aging, University of Southern California, Los Angeles, CA 90089, USA; Departments of Pediatrics and of Medicine, Stanford University School of Medicine, Stanford, CA 94305, USA; Department of Genetics, Stanford University, Stanford, CA 94305, USA; UK-Dementia Research Institute, Institute of Psychiatry, Psychology and Neuroscience, Basic and Clinical Neuroscience Institute, Maurice Wohl Clinical Neuroscience Institute, King’s College London, London, UK; USC Norris Comprehensive Cancer Center, Epigenetics and Gene Regulation, Los Angeles, CA 90089, USA; Molecular and Computational Biology Department, USC Dornsife College of Letters, Arts and Sciences, Los Angeles, CA 90089; USC Stem Cell Initiative, Los Angeles, CA 90089, USA

## Abstract

Neutrophils are the most abundant white blood cells in humans and constitute one of the first lines of defense in the innate immune response. Neutrophils are extremely short-lived cells, which survive less than a day after reaching terminal differentiation. Thus, little is known about how organismal aging, rather than the daily cellular aging process, may impact neutrophil biology. In addition, accumulating evidence suggests that both immunity and organismal aging are sex-dimorphic. Here, we describe a multi-omic resource of mouse primary bone marrow neutrophils from young and old female and male mice, at the transcriptomic, metabolomic and lipidomic levels. Importantly, we identify widespread age-related and sex-dimorphic regulation of ‘omics’ in neutrophils, specifically regulation of chromatin. Using machine-learning, we identify candidate molecular drivers of age-related and sex-dimorphic transcriptional regulation of neutrophils. We leverage our resource to predict increased levels/release of neutrophil elastase in male mice. To date, this dataset represents the largest multi-omics resource for the study of neutrophils across biological sex and ages. This resource identifies molecular states linked to neutrophil characteristics linked to organismal age or sex, which could be targeted to improve immune responses across individuals.
