## Supplementary material for "Multi-omic profiling of primary mouse neutrophils reveals a pattern of sex and age-related functional regulation": Table S4

### Sheet: Index
Supplementary Table S4
	A	Machine-learning model for aging gene expression (up vs. down-regulated with age) performance metrics on held-out testing data
	B	Variable importance information for RF and GBM models for aging gene expression (up vs. down-regulated with age)
	C	Machine-learning model for sex-dimorphic gene expression (male vs. female bias) performance metrics on held-out testing data
	D	Variable importance information for RF and GBM models for sex-dimorphic gene expression (male vs. female bias)

### Sheet: A
Machine-learning models for up vs. down-regulated with age gene expression performance (held-out testing data)
Model	Balanced Accuracy	AUC	Specificity	Sensitivity	Precision
GBM	0.808895	0.883246	0.802303	0.815486	0.827759
RF	0.802457	0.870154	0.78119	0.823723	0.814332
SVM	0.79094	0.863275	0.758157	0.823723	0.798722
LogReg	0.79753	0.868176	0.758157	0.836903	0.801262
NNET	0.752202	0.826775	0.792706	0.711697	0.8
LDA	0.64319	0.7445	0.800384	0.485997	0.739348
cTree	0.78775	0.842226	0.806142	0.769357	0.822183

### Sheet: B
Feature (Aging ML)	Variable Importance (GBM)	Variable Importance (RF)	Rank (GBM)	Rank (RF)	Rank Product (GBM & RF)	Rank of Rank product
Exonic_GC	100	100	1	1	1	1	TOP 20
Exonic_CpG	9.46001	59.4325	2	2	4	2	TOP 20
ATAC_TSS_FPKM_average	8.01552	18.1051	4	5	20	3	TOP 20
Promoter_GC	3.9739	19.6774	5	4	20	4	TOP 20
log2_ATAC_TSS_FPKM_old_vs_yg	9.01003	12.9418	3	9	27	5	TOP 20
Jarid2	1.2106	20.7772	9	3	27	6	TOP 20
Mtf2	1.3681	15.1262	8	7	56	7	TOP 20
Promoter_CpG	2.30017	11.3174	6	17	102	8	TOP 20
Taf7	1.00973	12.8953	11	10	110	9	TOP 20
Gtf2b	0.515394	17.2307	26	6	156	10	TOP 20
Nod2	0.624506	12.1161	18	12	216	11	TOP 20
Six5	0.879558	10.9963	12	19	228	12	TOP 20
Klf1	1.49413	9.55089	7	38	266	13	TOP 20
Cbx8	0.700633	10.8166	15	22	330	14	TOP 20
Gabpa	0.575997	10.5156	21	24	504	15	TOP 20
Xrn2	1.08511	8.75675	10	54	540	16	TOP 20
Kat2a	0.597224	9.93335	19	32	608	17	TOP 20
Foxo1	0.258697	12.5376	57	11	627	18	TOP 20
Sirt6	0.404318	10.1141	33	30	990	19	TOP 20
Stat5a	0.185429	11.7399	80	14	1120	20	TOP 20
Tcf7	0.072369	14.2583	166	8	1328	21
Setdb1	0.301474	10.3376	49	28	1372	22
Mitf	0.57881	8.41428	20	69	1380	23
Nfyb	0.3473	9.89768	42	33	1386	24
Sp4	0.525106	8.68491	25	56	1400	25
Ikzf1	0.686975	7.89238	16	92	1472	26
Cux1	0.165715	11.5937	94	16	1504	27
Irf1	0.207297	10.9187	74	21	1554	28
Kdm5b	0.387196	9.0846	37	48	1776	29
Tardbp	0.315624	9.3576	45	41	1845	30
Arid3a	0.0991636	11.7127	137	15	2055	31
Trim28	0.0751941	11.7515	162	13	2106	32
Gfi1b	0.565942	7.82026	23	94	2162	33
Zeb1	0.165061	10.5961	96	23	2208	34
Wrnip1	0.182772	10.1703	82	29	2378	35
Chd7	0.112756	10.9644	123	20	2460	36
Runx1	0.549915	7.40195	24	107	2568	37
Ppard	0.742836	5.68495	14	184	2576	38
Egr1	0.271215	9.02718	54	49	2646	39
E2f1	0.661288	6.29282	17	156	2652	40
Yap1	0.816343	4.8867	13	207	2691	41
Zbtb7a	0.0763588	11.2938	159	18	2862	42
Gtf3c2	0.35893	8.17308	39	76	2964	43
Cbx3	0.127545	10.338	114	27	3078	44
Mycn	0.452941	7.33261	28	110	3080	45
Smc3	0.390428	7.97552	35	88	3080	46
Sp1	0.173543	9.71173	88	36	3168	47
Bclaf1	0.110434	10.414	128	25	3200	48
Zfx	0.270767	8.62272	55	59	3245	49
Whsc1	0.244666	8.6132	61	60	3660	50
Nr3c1	0.451375	6.74633	29	133	3857	51
Spi1	0.240742	8.57417	63	63	3969	52
Maff	0.161305	9.34509	100	43	4300	53
Nfic	0.094227	10.0753	141	31	4371	54
Klf4	0.462903	6.12031	27	162	4374	55
Kdm5a	0.280522	7.99869	52	85	4420	56
Gata3	0.121412	9.37117	118	40	4720	57
Ccnd1	0.568807	4.60096	22	218	4796	58
Tcf3	0.299273	7.68649	50	98	4900	59
Ubtf	0.044171	10.4001	195	26	5070	60
Suz12	0.163725	8.78187	99	53	5247	61
Pbx3	0.169817	8.64358	92	58	5336	62
Mybl2	0.119298	9.17502	120	46	5520	63
Vdr	0.359156	6.4341	38	147	5586	64
Fos	0.132997	8.88152	110	51	5610	65
Ap1s2	0.0806544	9.60045	154	37	5698	66
Bmi1	0.348501	6.57319	41	139	5699	67
Kat2b	0.1271	8.93076	115	50	5750	68
Mbd4	0.232504	7.94845	64	90	5760	69
Cebpb	0.14454	8.75584	107	55	5885	70
Fli1	0.357638	6.42596	40	148	5920	71
Elk1	0.111676	9.17169	126	47	5922	72
Tal1	0.0809207	9.54716	153	39	5967	73
Nfkb1	0.170514	8.25664	91	74	6734	74
Nelfe	0.0381347	9.77365	200	34	6800	75
Prdm1	0.401645	4.97172	34	204	6936	76
Mafk	0.230528	7.41759	66	106	6996	77
Thap1	0.214081	7.64349	71	99	7029	78
Stat3	0.163921	8.33083	98	73	7154	79
Gata2	0.388916	5.06199	36	200	7200	80
Ash2l	0.304177	6.31891	47	154	7238	81
Fosl2	0.242448	6.95836	62	121	7502	82
Tet1	0.165425	8.10674	95	81	7695	83
Hoxb4	0.115164	8.55651	121	65	7865	84
Tcf4	0.426901	3.04651	32	247	7904	85
Stat4	0.430231	2.31645	31	255	7905	86
Elk4	0.154515	8.15277	103	77	7931	87
Hdac6	0.164687	8.09346	97	82	7954	88
Tfcp2l1	0.431657	0.28461	30	267	8010	89
Batf	0.304834	5.82031	46	176	8096	90
Tcof1	0.302431	5.9679	48	169	8112	91
Phf8	0.0146709	9.7303	237	35	8295	92
Usf1	0.207441	7.17798	73	114	8322	93
Sin3b	0.202748	7.36721	77	109	8393	94
Nrf1	0.109472	8.47328	129	67	8643	95
Nfya	0.174396	7.58272	87	101	8787	96
Ctbp2	0.229839	6.76934	67	132	8844	97
Eed	0.184082	7.25758	81	111	8991	98
Srf	0.328263	4.8675	44	208	9152	99
Ctnnb1	0.215195	6.79364	70	131	9170	100
Zc3h11a	0.0932799	8.57033	144	64	9216	101
E2f4	0.0229071	9.35211	225	42	9450	102
Gtf2f1	0.0316378	9.3263	211	45	9495	103
Cebpd	0.0514776	8.78472	185	52	9620	104
Chd1	0.0870783	8.47432	148	66	9768	105
Nfe2	0.338803	3.99063	43	232	9976	106
Esr1	0.274432	5.44851	53	191	10123	107
Tcf7l2	0.062357	8.59367	172	62	10664	108
Rnf2	0.298077	4.7638	51	210	10710	109
Rfx5	0.00910033	9.33735	245	44	10780	110
Pml	0.0447342	8.66057	194	57	11058	111
Zbtb33	0.158585	7.25078	101	112	11312	112
Crem	0.165976	6.90331	93	125	11625	113
Rcor2	0.0610003	8.47043	174	68	11832	114
Irf2	0.172478	6.63728	89	137	12193	115
Zbtb7b	0.203512	6.10914	75	163	12225	116
Mef2a	0.264118	4.55416	56	219	12264	117
Atf1	0.180058	6.54096	86	143	12298	118
Polr2a	0.112109	7.53335	125	102	12750	119
Rest	0.112563	7.49475	124	103	12772	120
Bhlhe40	0.0464703	8.37029	190	70	13300	121
Hcfc1	0.0252705	8.60864	222	61	13542	122
Pou2f2	0.0539529	8.18254	183	75	13725	123
Mta3	0.0595593	8.14466	176	78	13728	124
Runx3	0.0458258	8.35237	192	72	13824	125
Klf5	0.12777	6.92139	113	123	13899	126
Rxra	0.153619	6.71627	104	134	13936	127
Atf3	0.108202	7.39371	130	108	14040	128
Rbbp5	0.0549172	8.12696	182	79	14378	129
Smarcc1	0.254872	2.95737	58	248	14384	130
Pbx1	0.22414	4.68677	68	214	14552	131
Smad4	0.203489	5.31347	76	195	14820	132
Ebf1	0.0741296	7.90253	164	91	14924	133
Nr2c2	0.147853	6.55312	106	141	14946	134
Fosl1	0.246284	2.67116	60	252	15120	135
Pparg	0.1961	5.3448	79	193	15247	136
Creb1	0.0292269	8.35265	215	71	15265	137
Rbpj	0.157619	6.37862	102	150	15300	138
Chd4	0.249669	1.13856	59	265	15635	139
Foxm1	0.0763773	7.61552	158	100	15800	140
Srebf1	0.181897	5.59907	85	187	15895	141
H2afz	0.121757	6.66094	117	136	15912	142
Nfe2l2	0.218992	3.94035	69	233	16077	143
Zmiz1	0.0615853	7.84128	173	93	16089	144
Hsf1	0.182256	5.34269	83	194	16102	145
Kdm4a	0.0712689	7.69148	168	97	16296	146
Hinfp	0.0960127	6.98809	139	119	16541	147
Esrra	0.230978	2.30684	65	256	16640	148
Hdac1	0.0900009	7.07106	146	115	16790	149
Klf9	0.0895313	7.06375	147	116	17052	150
Rad21	0.111152	6.6702	127	135	17145	151
Kdm1a	0.134048	6.20193	108	159	17172	152
Ccnt2	0.0289897	8.11557	216	80	17280	153
Tbl1xr1	0.0307457	8.07995	212	83	17596	154
Mef2c	0.201875	4.20468	78	229	17862	155
Foxp1	0.172155	5.02478	90	201	18090	156
Ncor1	0.208334	2.66271	72	253	18216	157
Irf3	0.107801	6.57124	131	140	18340	158
Ets1	0.0598026	7.42935	175	105	18375	159
Smarcb1	0.1819	4.21601	84	228	19152	160
Brca1	0.0275763	7.95897	217	89	19313	161
Jund	0.0827735	6.81651	152	129	19608	162
Chd2	0.0169305	8.03257	234	84	19656	163
Lmo2	0.0787135	6.808	155	130	20150	164
Gata1	0.0939922	6.5504	142	142	20164	165
Ctcf	0.101938	6.33941	133	152	20216	166
Stat1	0.0299643	7.73097	213	95	20235	167
Yy1	0.00938523	7.98149	242	86	20812	168
Atf2	0.0832451	6.58138	151	138	20838	169
E2f6	0.0112003	7.97761	241	87	20967	170
Nfatc1	0.130803	5.51018	111	189	20979	171
Jun	0.0577617	6.98935	178	118	21004	172
Ewsr1	0.101759	6.20756	135	158	21330	173
Usf2	0.0345741	7.47477	206	104	21424	174
Tcf12	0.0211172	7.72323	227	96	21792	175
Foxo3	0.101471	6.15236	136	161	21896	176
Ezh2	0.105145	5.92776	132	172	22704	177
Grhl3	0.133568	4.61978	109	216	23544	178
Arnt	0.0455947	6.93178	193	122	23546	179
Sp2	0.151692	4.36204	105	226	23730	180
Scly	0.0462979	6.82876	191	127	24257	181
Sin3a	0.0411294	6.91293	197	124	24428	182
Smarca4	0.101915	5.68295	134	185	24790	183
Runx2	0.0661495	6.47929	171	146	24966	184
Cebpa	0.0987506	5.71389	138	181	24978	185
Zkscan1	0.0408993	6.81992	199	128	25472	186
Rcor1	0.0343238	6.85081	207	126	26082	187
Max	0.0759989	6.00413	160	165	26400	188
Irf4	0.130498	3.39399	112	240	26880	189
Thap11	0.0747672	5.99588	163	166	27058	190
Glis3	0.0113011	7.24217	240	113	27120	191
Rcor3	0.0549326	6.35396	181	151	27331	192
Plagl2	0.119302	4.19855	119	230	27370	193
Myb	0.113378	4.37438	122	225	27450	194
Rela	0.0846445	5.56231	150	188	28200	195
Tbp	0.0158069	6.96448	235	120	28200	196
Lyl1	0.0778454	5.70645	157	182	28574	197
Bach1	0.0528374	6.20878	184	157	28888	198
Notch1	0.000798837	7.03488	255	117	29835	199
Erg	0.123978	1.90964	116	261	30276	200
Elf1	0.073847	5.668	165	186	30690	201
Smad3	0.0858093	4.80671	149	209	31141	202
Foxp2	0.0246798	6.52236	223	144	32112	203
Taf1	0.0496217	5.95776	188	171	32148	204
Myc	0.0339148	6.293	208	155	32240	205
Ttf2	0.0913736	4.39423	145	224	32480	206
Foxp3	0.0957306	3.86979	140	234	32760	207
Prdm5	0.0759018	4.92439	161	205	33005	208
Ep300	0.0207697	6.48263	228	145	33060	209
Srebf2	0.0720258	5.15987	167	198	33066	210
Bcl11a	0.0409957	5.91372	198	173	34254	211
Smad1	0.0355737	5.96578	202	170	34340	212
Dach1	0.0664768	4.9795	170	203	34510	213
Hmgn3	0.0176912	6.40746	232	149	34568	214
Hdac2	0.0324683	5.98355	209	167	34903	215
Irf8	0.0697859	4.73943	169	212	35828	216
Crebbp	0.0935989	2.68083	143	251	35893	217
Ahr	0.0353879	5.79475	203	179	36337	218
Sox5	0.0380987	5.70369	201	183	36783	219
Padi4	0.0182984	6.18388	230	160	36800	220
Bcl3	0.0779074	3.5563	156	239	37284	221
Htt	0.00284849	6.33883	253	153	38709	222
Phc1	0.0348587	5.45462	204	190	38760	223
Nr1h3	0.0273644	5.73393	218	180	39240	224
Mxi1	0.0218575	5.89522	226	174	39324	225
Zzz3	0.00702481	6.04075	248	164	40672	226
Cnot3	0.0294817	5.38951	214	192	41088	227
Maz	0.0149319	5.82695	236	175	41300	228
Yy2	0.0471174	4.48951	189	223	42147	229
Nucks1	0.0591813	3.24772	177	242	42834	230
Krt7	0.000716865	5.97308	256	168	43008	231
Tfeb	0.0266607	5.25128	220	196	43120	232
Sap30	0.00924553	5.80722	244	177	43188	233
Asxl1	0.0271014	4.90821	219	206	45114	234
Cebpz	0.0503628	3.12624	187	244	45628	235
Drosha	0	5.80712	258	178	45924	236
Cdkn1b	0.0179194	5.0938	231	199	45969	237
Hif1a	0.0553544	2.09197	179	258	46182	238
Smarcc2	0.0505657	2.87402	186	250	46500	239
Esr2	0.0552263	1.95309	180	260	46800	240
Rbm15	0.0347654	4.1837	205	231	47355	241
Polr3a	0.0255816	4.67923	221	215	47515	242
Sirt3	0.0125484	5.01137	238	202	48076	243
Sp3	0.00473491	5.18801	250	197	49250	244
Rara	0.0322184	3.70585	210	235	49350	245
Smad2	0.042016	2.43487	196	254	49784	246
Klf7	0.0236064	3.60942	224	238	53312	247
Dnajc2	0.00803849	4.49926	247	222	54834	248
Ets2	0	4.68926	259	213	55167	249
Nr4a2	0	4.75021	263	211	55493	250
Nfib	0.0206727	3.14478	229	243	55647	251
Kdm6a	0.00152015	4.53455	254	220	55880	252
Rarg	0	4.52247	257	221	56797	253
Stat6	0.00932893	3.65063	243	237	57591	254
Stat5b	0	4.60866	267	217	57939	255
Rel	0.0081752	3.66215	246	236	58056	256
Mybl1	0	4.31128	260	227	59020	257
Dcp1a	0.00581413	3.3309	249	241	60009	258
Clock	0.0171456	2.01516	233	259	60347	259
Bcor	0.00369768	2.91105	252	249	62748	260
Nacc1	0.0121582	1.42446	239	264	63096	261
Thra	0	3.07921	261	245	63945	262
E2f2	0.00457099	2.28851	251	257	64507	263
Bhlha15	0	3.06129	266	246	65436	264
Cdkn2aip	0	1.88876	262	262	68644	265
Lmo4	0	1.59636	268	263	70484	266
Irf6	0	0.856354	265	266	70490	267
Stat2	0	0	264	268	70752	268

### Sheet: C
Machine-learning models for male vs. female biased gene expression performance (held-out testing data)
Model	Balanced Accuracy	AUC	Specificity	Sensitivity	Precision
GBM	0.783467	0.855426	0.692683	0.874251	0.822535
RF	0.780473	0.851205	0.692683	0.868263	0.82153
SVM	0.771827	0.835183	0.663415	0.88024	0.809917
LogReg	0.767942	0.827735	0.697561	0.838323	0.818713
NNET	0.744545	0.802351	0.692683	0.796407	0.808511
LDA	0.716525	0.828859	0.873171	0.55988	0.877934
cTree	0.698927	0.754769	0.580488	0.817365	0.760446

### Sheet: D
Feature (Sex-dimorphism ML)	Variable Importance (GBM)	Variable Importance (RF)	Rank (GBM)	Rank (RF)	Rank Product (GBM & RF)	Rank of Rank product
ATAC_TSS_FPKM_average	100	100	1	1	1	1	TOP 20
Kat2a	64.7825	87.5461	3	2	6	2	TOP 20
log2_ATAC_TSS_FPKM_F_over_M	66.0311	81.392	2	4	8	3	TOP 20
Six5	61.97	84.321	4	3	12	4	TOP 20
Exonic_GC	52.5061	79.4621	5	5	25	5	TOP 20
Exonic_CpG	33.8764	63.3672	6	7	42	6	TOP 20
Fli1	28.9952	72.1574	7	6	42	7	TOP 20
Promoter_CpG	24.3963	55.4682	9	11	99	8	TOP 20
Mybl2	16.1821	55.9097	10	10	100	9	TOP 20
Tcof1	8.01896	62.9228	16	8	128	10	TOP 20
Gtf2b	7.01854	56.3751	18	9	162	11	TOP 20
Promoter_GC	25.8827	42.2921	8	23	184	12	TOP 20
Kat2b	11.1131	46.8082	12	16	192	13	TOP 20
Mtf2	7.88375	47.7655	17	14	238	14	TOP 20
Klf1	12.1026	38.8373	11	28	308	15	TOP 20
Foxm1	5.70989	50.0832	25	13	325	16	TOP 20
Irf3	6.61703	45.5221	19	18	342	17	TOP 20
Sirt6	8.40019	37.7066	15	31	465	18	TOP 20
Taf7	4.97771	45.4661	30	19	570	19	TOP 20
Irf8	10.0846	33.1516	13	46	598	20	TOP 20
Sp2	4.43946	44.4339	35	20	700	21
Rela	2.00303	46.976	60	15	900	22
Zbtb33	3.63962	41.273	38	24	912	23
Cebpz	4.1845	39.3396	37	26	962	24
Foxo1	6.09617	31.5226	21	56	1176	25
E2f1	4.65117	35.3558	32	39	1248	26
Smad4	4.66724	33.7168	31	45	1395	27
Nelfe	0.768803	50.8497	119	12	1428	28
Plagl2	3.52987	36.4109	40	36	1440	29
Klf4	5.91964	29.4237	22	68	1496	30
Ap1s2	1.83782	42.9426	69	22	1518	31
Bcl11a	9.37092	24.8953	14	116	1624	32
Zfx	5.84551	28.2258	23	79	1817	33
Sp4	1.68221	40.1066	76	25	1900	34
Nfatc1	2.15042	36.4753	55	35	1925	35
Kdm5a	6.33087	25.9525	20	103	2060	36
Pou2f2	1.47346	39.1785	80	27	2160	37
Gfi1b	5.02853	28.0772	29	81	2349	38
Wrnip1	0.815046	43.1117	114	21	2394	39
Ctnnb1	3.27997	30.8076	41	60	2460	40
Smarca4	5.27003	26.7996	27	93	2511	41
Rara	1.5046	37.3666	79	32	2528	42
Scly	2.87924	30.9843	44	59	2596	43
Fosl2	2.29879	32.1886	52	53	2756	44
Myb	2.45928	30.5843	49	63	3087	45
Lmo2	1.96103	32.6852	63	49	3087	46
Stat2	0.18545	45.7786	183	17	3111	47
Hoxb4	1.63197	35.0228	78	40	3120	48
Xrn2	1.75628	32.5058	71	50	3550	49
Nr1h3	2.1139	29.3277	57	69	3933	50
Tet1	5.15223	21.6036	28	143	4004	51
Nrf1	0.774383	36.4852	118	34	4012	52
Maff	2.1535	27.5	54	84	4536	53
Whsc1	2.59002	26.2836	47	99	4653	54
Nfe2l2	5.77577	16.7944	24	195	4680	55
Tal1	0.820444	34.4601	112	43	4816	56
Crem	2.89697	25.0407	43	113	4859	57
Foxp1	4.40088	22.052	36	136	4896	58
Vdr	5.51017	17.4542	26	191	4966	59
Creb1	0.211741	38.7792	175	29	5075	60
Bclaf1	1.3409	31.4363	90	57	5130	61
Nod2	4.60903	19.4361	33	168	5544	62
Bach1	0.404741	35.9446	152	38	5776	63
Mbd4	1.84565	27.4027	68	85	5780	64
Atf3	1.90842	26.7969	64	94	6016	65
Zc3h11a	0.546642	34.4513	137	44	6028	66
Srf	1.87152	27.0139	66	92	6072	67
Zmiz1	0.0878614	38.1371	204	30	6120	68
Smarcc1	0.801326	31.5691	115	55	6325	69
Bcl3	1.1334	30.4992	99	64	6336	70
Trim28	0.396487	34.7447	154	42	6468	71
Kdm1a	4.6009	17.0454	34	193	6562	72
Ikzf1	1.82914	26.6256	70	95	6650	73
E2f6	0.187038	36.2509	181	37	6697	74
Esr1	2.25469	23.0613	53	128	6784	75
Suz12	2.67033	21.0607	46	148	6808	76
Arid3a	0.298416	34.8423	169	41	6929	77
Jarid2	1.45975	27.2108	81	88	7128	78
Ncor1	0.956112	29.5588	108	67	7236	79
Mef2a	2.9241	18.8837	42	173	7266	80
Nfe2	1.11893	29.0456	100	73	7300	81
Gabpa	0.378923	33.1192	157	47	7379	82
Irf1	0.472931	32.4411	146	51	7446	83
Hcfc1	0.0188199	36.6774	228	33	7524	84
Cebpa	3.62675	16.8318	39	194	7566	85
Zkscan1	0.357751	32.9331	159	48	7632	86
Klf5	1.35281	27.2764	88	87	7656	87
Tardbp	2.04997	22.4791	58	132	7656	88
Fos	0.447848	32.3268	149	52	7748	89
Nr3c1	2.13406	21.536	56	144	8064	90
Gata1	0.609714	30.6823	131	62	8122	91
Cbx3	0.469641	31.1112	147	58	8526	92
Elk4	1.70585	24.8533	74	117	8658	93
Ets1	1.74459	23.0808	72	127	9144	94
Pbx3	1.45623	25.1994	82	112	9184	95
Atf1	1.35228	25.7329	89	105	9345	96
Runx1	2.76558	15.6022	45	208	9360	97
Stat4	2.02348	20.1614	59	161	9499	98
Runx2	2.46597	16.004	48	202	9696	99
Gtf3c2	1.16679	26.0139	97	101	9797	100
Usf1	0.6021	28.7512	132	76	10032	101
Rnf2	1.45014	23.4689	83	125	10375	102
Nfya	1.3007	24.5073	91	118	10738	103
E2f4	0.120817	31.9781	201	54	10854	104
Fosl1	1.9636	18.2892	61	181	11041	105
Prdm1	2.33951	14.8623	51	220	11220	106
Tbl1xr1	2.34937	13.6467	50	231	11550	107
Bmi1	1.86207	18.3374	67	179	11993	108
Nucks1	0.183197	30.1485	185	65	12025	109
Ctbp2	1.63637	20.3551	77	157	12089	110
Ubtf	0.123857	30.7953	200	61	12200	111
Stat5a	1.44554	21.3831	84	146	12264	112
Foxo3	0.640211	26.6203	129	96	12384	113
Batf	1.96166	16.2455	62	200	12400	114
H2afz	0.208898	29.279	176	71	12496	115
Thap1	1.68915	19.302	75	170	12750	116
Mitf	1.88299	16.4072	65	198	12870	117
Ash2l	0.817608	24.9197	113	114	12882	118
Irf4	0.783407	25.2429	117	111	12987	119
Atf2	1.74306	18.352	73	178	12994	120
Ebf1	0.651208	25.994	128	102	13056	121
Sp1	0.133329	30.1018	199	66	13134	122
Stat1	0.176423	28.8428	187	75	14025	123
Cbx8	0.367298	27.0539	158	90	14220	124
Zbtb7a	1.0466	21.6692	105	141	14805	125
Mta3	0.490602	25.87	144	104	14976	126
Htt	0.145941	28.5392	196	77	15092	127
Brca1	0.146641	28.4294	195	78	15210	128
Cebpd	1.28231	19.7912	93	165	15345	129
Chd4	1.11875	20.5245	101	153	15453	130
Ppard	1.28499	19.3063	92	169	15548	131
Foxp2	1.04595	20.6751	106	150	15900	132
Runx3	0.0552678	29.0349	216	74	15984	133
Rbpj	0.55264	23.8773	134	121	16214	134
Stat3	0.298662	26.6046	168	97	16296	135
Zeb1	0.756903	22.0183	120	138	16560	136
Ezh2	0.0999728	27.8103	203	82	16646	137
Smad1	0	29.3009	238	70	16660	138
Hmgn3	0.147616	27.3013	194	86	16684	139
Gata3	1.42021	16.5327	86	197	16942	140
Kdm6a	0.0632893	28.1365	212	80	16960	141
Phc1	0.0030436	29.2171	236	72	16992	142
Cdkn1b	0.931969	20.395	109	156	17004	143
Cnot3	1.09109	19.0737	103	171	17613	144
Tcf7l2	0.325247	25.2739	164	110	18040	145
Elk1	0.0801167	27.0812	206	89	18334	146
Chd7	0.549875	22.2246	136	135	18360	147
Smarcb1	1.424	15.028	85	217	18445	148
Usf2	0.157757	26.5877	190	98	18620	149
Pparg	1.25771	16.3362	94	199	18706	150
Smad3	0.699348	20.6305	126	151	19026	151
Kdm4a	0.200699	25.4891	179	107	19153	152
Nfkb1	0.538501	21.9971	138	139	19182	153
Setdb1	0.746129	20.3376	123	159	19557	154
Tcf12	0.00297556	27.5203	237	83	19671	155
Taf1	0.348877	23.5975	160	123	19680	156
Nfic	0.13636	26.1351	198	100	19800	157
Gtf2f1	0.347619	23.5208	161	124	19964	158
Srebf1	0.638363	20.402	130	155	20150	159
Tcf7	0.507354	21.6356	143	142	20306	160
Eed	0.699431	19.7597	125	166	20750	161
Dnajc2	1.35817	12.4449	87	239	20793	162
Cebpb	0.236513	23.6236	173	122	21106	163
Nfyb	1.21423	14.5826	95	223	21185	164
Rcor3	0.314549	22.9412	166	129	21414	165
SexChr	0.51339	20.5588	142	152	21584	166
Sin3b	1.20338	13.9073	96	228	21888	167
Hdac6	0.409336	21.4777	151	145	21895	168
Sp3	0.345299	22.0202	162	137	22194	169
Pml	0.244089	22.6775	172	130	22360	170
Nr2c2	0.845103	15.9681	111	203	22533	171
Bcor	0	27.0464	250	91	22750	172
Cux1	0.391774	21.1588	155	147	22785	173
Hdac2	0.184936	23.1981	184	126	23184	174
Thap11	0.0559292	25.2759	214	109	23326	175
Rbbp5	0.0427016	25.5478	221	106	23426	176
Jun	0.868398	15.2588	110	213	23430	177
Rarg	0.0525791	25.3462	217	108	23436	178
Erg	1.07809	14.2679	104	226	23504	179
Gata2	0.752545	16.6894	121	196	23716	180
Rxra	1.1508	11.0859	98	245	24010	181
Pbx1	1.10122	13.156	102	237	24174	182
Ccnt2	0.478589	19.4886	145	167	24215	183
Irf2	0.382497	20.1829	156	160	24960	184
Sap30	0.153917	22.671	191	131	25021	185
Dach1	0.786122	14.9241	116	219	25404	186
Rfx5	0.302479	20.4426	167	154	25718	187
Srebf2	0.735888	15.5947	124	209	25916	188
Tfcp2l1	0.55136	17.4524	135	192	25920	189
Smarcc2	0.747992	15.035	122	216	26352	190
Sox5	0.0130022	24.9173	230	115	26450	191
Phf8	0.0377232	24.2514	224	119	26656	192
Hsf1	0.959691	1.63024	107	255	27285	193
Hdac1	0.409477	17.9851	150	183	27450	194
Maz	0.140975	21.9403	197	140	27580	195
Prdm5	0.402874	18.1921	153	182	27846	196
Egr1	0.0669716	22.2846	210	134	28140	197
Spi1	0.51875	15.9603	141	204	28764	198
Ahr	0.203689	20.0186	178	162	28836	199
Tcf4	0.571889	14.9249	133	218	28994	200
Dcp1a	0.207352	19.7987	177	164	29028	201
Polr3a	0	24.1078	245	120	29400	202
Smc3	0.522742	15.3515	140	210	29400	203
Ctcf	0.0176385	22.3986	229	133	30457	204
Mafk	0.0790938	20.7705	207	149	30843	205
Tcf3	0.695622	10.8642	127	247	31369	206
Crebbp	0.535596	13.9032	139	229	31831	207
Foxp3	0.223023	17.6018	174	189	32886	208
Asxl1	0.341829	15.7616	163	207	33741	209
Hinfp	0.323782	15.2971	165	212	34980	210
Kdm5b	0.115186	18.8191	202	174	35148	211
Rbm15	0.0381071	20.343	223	158	35234	212
Ewsr1	0.460792	11.2947	148	242	35816	213
Jund	0.0673366	18.713	209	175	36575	214
Nfib	0.0425958	18.9331	222	172	38184	215
Mxi1	0.0552723	18.2939	215	180	38700	216
Rest	0.0647583	17.7454	211	186	39246	217
Nacc1	0.263239	13.3684	170	234	39780	218
Sin3a	0.0577066	17.6775	213	187	39831	219
Zzz3	0	19.9854	246	163	40098	220
Max	0.162285	15.0731	188	215	40420	221
Rcor1	0.0206374	17.8404	227	184	41768	222
Arnt	0.152118	14.8167	192	221	42432	223
Stat6	0	18.4123	240	177	42480	224
Bhlhe40	0.161678	14.347	189	225	42525	225
Rad21	0.259292	9.6652	171	249	42579	226
Glis3	0	18.6023	247	176	43472	227
Notch1	0.00337732	17.7987	235	185	43475	228
Esrra	0.178727	13.3202	186	235	43710	229
Myc	0.0514124	16.0914	218	201	43818	230
Clock	0	17.6667	239	188	44932	231
Padi4	0.199073	3.91939	180	253	45540	232
Smad2	0.186472	5.18157	182	252	45864	233
Ttf2	0.148846	12.3635	193	240	46320	234
Rel	0	17.5718	244	190	46360	235
Elf1	0.0501992	15.2251	219	214	46866	236
Yy1	0.010231	15.9134	231	205	47355	237
Tfeb	0.00783622	15.7793	232	206	47792	238
Mef2c	0.0769094	13.2793	208	236	49088	239
Chd2	0.00647042	15.3446	233	211	49163	240
Chd1	0.0850753	10.0087	205	248	50840	241
Polr2a	0.0240058	13.4058	226	233	52658	242
Tbp	0.0350511	11.2774	225	243	54675	243
Yy2	0	14.513	248	224	55552	244
Lyl1	0.0497861	1.78862	220	254	55880	245
Drosha	0	13.8246	243	230	55890	246
Klf7	0	14.0857	249	227	56523	247
Sirt3	0	14.7885	256	222	56832	248
Rcor2	0	11.5558	242	241	58322	249
Krt7	0	13.5572	252	232	58464	250
Ep300	0.00476987	8.00344	234	251	58734	251
E2f2	0	13.1141	253	238	60214	252
Hif1a	0	0	241	256	61696	253
Klf9	0	11.2561	255	244	62220	254
Zbtb7b	0	11.0259	254	246	62484	255
Grhl3	0	9.37998	251	250	62750	256
						257
						258
						259
						260
						261
						262
						263
						264
						265
						266
						267
						268
						269
						270
						271
						272
						273
						274
						275
						276
						277
						278
						279
						280
						281
						282
						283
						284
						285
						286
						287
						288
						289
						290
						291
						292
						293
						294
						295
						296
						297
						298
						299
						300
						301
						302
						303
						304
						305
						306
						307
						308
						309
						310
						311
						312
						313
						314
						315
						316
						317
						318
						319
						320
						321
						322
						323
						324
						325
						326
						327
						328
						329
						330
						331
						332
						333
						334
						335
						336
						337
						338
						339
						340
						341
						342
						343
						344
						345
						346
						347
						348
						349
