## Supplementary material for "Multi-omic profiling of primary mouse neutrophils reveals a pattern of sex and age-related functional regulation": Table S5

### Sheet: Index
Supplementary Table S5
	A	Curated list of genes encoding proteins found in primary/azurophilic granules according to the litterature.
	B	Curated list of genes encoding proteins found in secondary/specific granules according to the litterature.
	C	Curated list of genes encoding proteins found in tertiary/gelatinase granules according to the litterature.

### Sheet: A
Gene Name (Mouse)	Source (PMID)	Note
Cmtm6	23650620	Fig3A (CKLFSF6)
Ctsa	23650620	Fig3A (PPGB)
Ctsc	29466759	Fig5B
Ctsg	29466759	Fig5B
Defa1	29436479	Fig3/p8-11 (alpha defensins)
Defa1	23650620	Fig3A
Defa2	29436479	Fig3/p8-11 (alpha defensins)
Defa3	29436479	Fig3/p8-11 (alpha defensins)
Defa4	29436479	Fig3/p8-11 (alpha defensins)
Defa5	29436479	Fig3/p8-11 (alpha defensins)
Defa6	29436479	Fig3/p8-11 (alpha defensins)
Dpp7	23650620	Fig3A (DDP2)
Elane	29466759	Fig5B
Fuca2	23650620	Fig3A
Gla	23650620	Fig3A
Gusb	17627888	Table 1 (b-glucoronidase)
Hexa	29466759	Fig5B
Hexb	29466759	Fig5B
Mpo	29466759	Fig5B
Neu1	17627888	Table 1 (Sialidase)
Prss57	29466759	Fig5B
Prtn3	29466759	Fig5B
Sdcbp	23650620	Fig3A (PPGB)

### Sheet: B
Gene Name (Mouse)	Source (PMID)	Note
Adam10	23650620	Fig3B
C3ar1	23650620	Fig3B
Camp	29466759	Fig5B
Cd59a	23650620	Fig3B
Ceacam1	29466759	Fig5B
Chil1	23650620	Fig3B (CHI3L1)
Clec5a	23650620	Fig3B
Cybb	29466759	Fig5B
Ggh	23650620	Fig3B
Hp	29466759	Fig5B
Hpse	17627888	Table 1 (Heparanase)
Itgal	23650620	Fig3B
Itgam	23650620	Fig3B
Lamp1	23650620	Fig3B
Lcn2	29466759	Fig5B
Ltf	29466759	Fig5B
Lyz1	29466759	Fig5B
Lyz2	29466759	Fig5B
Mmp25	17627888	Table 1
Olfm4	29466759	Fig5B
Pglyrp1	23650620	Fig3B
Plau	17627888	Table 1 (uPA)
Plaur	17627888	Table 1 (uPAR)
Prg3	23650620	Fig3B
Ptx3	17627888	Table 1
Ptx3	23650620	Fig3B
Retn	23650620	Fig3B (FIZZ3)
Sirpa	29436479	Fig3/p8-11
Stom	29466759	Fig5B
Tspn14	23650620	Fig3B

### Sheet: C
Gene Name (Mouse)	Source (PMID)	Note
Adam8	29466759	Fig5B
Adam8	23650620	Fig3C
Arg1	29436479	Fig3/p8-11
Arsb	23650620	Fig3C
Asah1	23650620	Fig3C
Atp11a	23650620	Fig3C
Atp6ap1	23650620	Fig3C
Atp6ap2	23650620	Fig3C
Camp	23650620	Fig3C
Cd33	23650620	Fig3C
Cd55	23650620	Fig3C (Daf)
Cd93	23650620	Fig3C (C1qr1)
Cfp	29466759	Fig5B
Cr2	23650620	Fig3C (Cr1)
Ctsb	23650620	Fig3C
Ctsd	23650620	Fig3C
Ctsh	23650620	Fig3C
Ctss	23650620	Fig3C
Ctsz	23650620	Fig3C
Fcer1g	23650620	Fig3C
Fcna	23650620	Fig3C (Fcn1)
Fgl2	23650620	Fig3C
Fpr3	23650620	Fig3C (Fprl1)
Gpi1	23650620	Fig3C
Itgam	29466759	Fig5B
Itgax	23650620	Fig3C
Itgb2	23650620	Fig3C
Lamp2	23650620	Fig3C
Lrmp	23650620	Fig3C (JAW1)
Mgam	23650620	Fig3C
Mmp25	29466759	Fig5B
Mmp25	17627888	Table 1
Mmp8	29466759	Fig5B
Mmp8	23650620	Fig3C
Mmp9	29466759	Fig5B
Mmp9	23650620	Fig3C
Orm1	23650620	Fig3C
Plaur	23650620	Fig3C
Prcp	23650620	Fig3C
Prss3	23650620	Fig3C
Qsox	23650620	Fig3C(Qscn6)
Scamp2	23650620	Fig3C
Siglece	23650620	Fig3C (Siglec5)
Sirpb1a	23650620	Fig3C
Slc11a1	29466759	Fig5B
Slc11a1	23650620	Fig3C
Tcirg1	23650620	Fig3C
Timp2	23650620	Fig3C
Tnfaip6	23650620	Fig3C
Tnfsf14	23650620	Fig3C
Tpp1	23650620	Fig3C (Cln2)
Vamp7	23650620	Fig3C (Sybl1)
Vamp8	23650620	Fig3C
